# CRISPR-Cas9-assisted genome editing in *E. coli* elevates the frequency of unintended mutations

**DOI:** 10.1101/2024.03.19.584922

**Authors:** Karl A. Widney, Dong-Dong Yang, Leo M. Rusch, Shelley D. Copley

**Affiliations:** Department of Molecular, Cellular and Developmental Biology, University of Colorado Boulder, Boulder, CO, 80309, USA; Department of Biochemistry, University of Colorado Boulder, Boulder, CO, 80309, USA; Cooperative Institute for Research in Environmental Sciences, University of Colorado Boulder, Boulder, CO, 80205, USA

## Abstract

Cas-assisted lambda Red recombineering techniques have rapidly become a mainstay of bacterial genome editing. Such techniques have been used to construct both individual mutants and massive libraries to assess the effects of genomic changes. We have found that a commonly used Cas9-assisted editing method results in unintended mutations elsewhere in the genome in 26% of edited clones. The unintended mutations are frequently found over 200 kb from the intended edit site and even over 10 kb from potential off-target sites. We attribute the high frequency of unintended mutations to error-prone polymerases expressed in response to dsDNA breaks introduced at the edit site. Most unintended mutations occur in regulatory or coding regions and thus may have phenotypic effects. Our findings highlight the risks associated with genome editing techniques involving dsDNA breaks in *E. coli* and likely other bacteria and emphasize the importance of sequencing the genomes of edited cells to ensure the absence of unintended mutations.

**GRAPHICAL ABSTRACT:** 
