## Supplementary material for "CRISPR-Cas9-assisted genome editing in *E. coli* elevates the frequency of unintended mutations": Dataset S1

### Sheet: Cas9 edited strains
Strains produced by Cas9-assisted editing
name	sample number	gDNA sampe numbers mixed	percentage of gDNA mixture	biosample link	parental strain	parental biosample link	edited gene	cut site	editing cassette format	protospacer and PAM (PAM indicated in upper case)	unintended mutation	mutation type	original base	new base	gene(s) affected	gene product / function	unintended mutation	mutation type	original base	new base	gene(s) affected	gene product / function
DY1134_fbaB236_C0017492	1	N/A	N/A	https://www.ncbi.nlm.nih.gov/biosample/40463616	MG1655* fbaB syn intm	https://www.ncbi.nlm.nih.gov/biosample/40533628	fbaB	2177871	120 nt ssDNA	tctggcggcaacaataggagCGG	301690	synonymous	C	T	paoB	aldehyde dehydrogenase, FAD‑binding subunit
DY1138_pgi352_C0008297	2	N/A	N/A	https://www.ncbi.nlm.nih.gov/biosample/40463617	MG1655* pgi352 syn intm	https://www.ncbi.nlm.nih.gov/biosample/40533629	pgi	4234807	120 nt ssDNA	tttgcagcctattttcaacaAGG
DY1164_cyaA_499_C0009815	3	2 others not in file	32	https://www.ncbi.nlm.nih.gov/biosample/40463618	MG1655* cyaA499::mCherry intm	https://www.ncbi.nlm.nih.gov/biosample/40533627	cyaA	3992658	plasmid	ctgtcccctcagttcatgtaAGG	1571257	synonymous	G	T	gadB	glutamate decarboxylase B
DY1156_NEW_ackA105-1	4	4, 5, 6	18	https://www.ncbi.nlm.nih.gov/biosample/40463619	MG1655* New ackA::mCherry intm	https://www.ncbi.nlm.nih.gov/biosample/40533624	ackA	2413799	plasmid	ctgtcccctcagttcatgtaAGG
DY1156_NEW_ackA105-2	5	4, 5, 6	32	https://www.ncbi.nlm.nih.gov/biosample/40463619	MG1655* New ackA::mCherry intm	https://www.ncbi.nlm.nih.gov/biosample/40533624	ackA	2413799	plasmid	ctgtcccctcagttcatgtaAGG	2795796	synonymous	G	A	glaR	DNA‑binding transcriptional repressor GlaR
DY1156_NEW_ackA105-3	6	4, 5, 6	50	https://www.ncbi.nlm.nih.gov/biosample/40463619	MG1655* New ackA::mCherry intm	https://www.ncbi.nlm.nih.gov/biosample/40533624	ackA	2413799	plasmid	ctgtcccctcagttcatgtaAGG
DY1156_NEW_ackA105-4	7	7, 8, and 1 other not in file	18	https://www.ncbi.nlm.nih.gov/biosample/40463620	MG1655* New ackA::mCherry intm	https://www.ncbi.nlm.nih.gov/biosample/40533624	ackA	2413799	plasmid	ctgtcccctcagttcatgtaAGG
DY1156_NEW_ackA105-5	8	7, 8, and 1 other not in file	32	https://www.ncbi.nlm.nih.gov/biosample/40463620	MG1655* New ackA::mCherry intm	https://www.ncbi.nlm.nih.gov/biosample/40533624	ackA	2413799	plasmid	ctgtcccctcagttcatgtaAGG
DY1095-1_fbaB238_C0017492(*_)	9	9, 10, 11	18	https://www.ncbi.nlm.nih.gov/biosample/40463621	MG1655* fbaB syn intm	https://www.ncbi.nlm.nih.gov/biosample/40533628	fbaB	2177871	120 nt ssDNA	tctggcggcaacaataggagCGG
DY1095-2_fbaB238_C0017492(*_)	10	9, 10, 11	32	https://www.ncbi.nlm.nih.gov/biosample/40463621	MG1655* fbaB syn intm	https://www.ncbi.nlm.nih.gov/biosample/40533628	fbaB	2177871	120 nt ssDNA	tctggcggcaacaataggagCGG
DY1095-3_fbaB238_C0017492(*_)	11	9, 10, 11	50	https://www.ncbi.nlm.nih.gov/biosample/40463621	MG1655* fbaB syn intm	https://www.ncbi.nlm.nih.gov/biosample/40533628	fbaB	2177871	120 nt ssDNA	tctggcggcaacaataggagCGG
DY1096-1_fbaB238_C0017492(_*)	12	12, 13, 14	18	https://www.ncbi.nlm.nih.gov/biosample/40463622	MG1655* fbaB syn intm	https://www.ncbi.nlm.nih.gov/biosample/40533628	fbaB	2177871	120 nt ssDNA	tctggcggcaacaataggagCGG	2622010	nonsynonymous	T	A	purM	phosphoribosylformylglycinamide cyclo-ligase	3944115	ribosomal RNA	A	G	rrlC	23S ribosomal RNA
DY1096-2_fbaB238_C0017492(_*)	13	12, 13, 14	32	https://www.ncbi.nlm.nih.gov/biosample/40463622	MG1655* fbaB syn intm	https://www.ncbi.nlm.nih.gov/biosample/40533628	fbaB	2177871	120 nt ssDNA	tctggcggcaacaataggagCGG
DY1096-5_fbaB238_C0017492(_*)	14	12, 13, 14	50	https://www.ncbi.nlm.nih.gov/biosample/40463622	MG1655* fbaB syn intm	https://www.ncbi.nlm.nih.gov/biosample/40533628	fbaB	2177871	120 nt ssDNA	tctggcggcaacaataggagCGG	1,212,080:1	indel, intergenic	-	C	iraM ← / ← ymgK	anti‑adaptor protein IraM/protein YmgK
DY1261.1_fbaB236_C0017492_dcvl_A	15	15, 16 ,17	18	https://www.ncbi.nlm.nih.gov/biosample/40463623	MG1655* fbaB syn intm	https://www.ncbi.nlm.nih.gov/biosample/40533628	fbaB	2177871	120 nt ssDNA	tctggcggcaacaataggagCGG
DY1261.2_fbaB238_C0017492_dcvl_A	16	15, 16 ,17	32	https://www.ncbi.nlm.nih.gov/biosample/40463623	MG1655* fbaB syn intm	https://www.ncbi.nlm.nih.gov/biosample/40533628	fbaB	2177871	120 nt ssDNA	tctggcggcaacaataggagCGG
DY1261.3_fbaB238_C0017492_dcvl_A	17	15, 16 ,17	50	https://www.ncbi.nlm.nih.gov/biosample/40463623	MG1655* fbaB syn intm	https://www.ncbi.nlm.nih.gov/biosample/40533628	fbaB	2177871	120 nt ssDNA	tctggcggcaacaataggagCGG	4090099	nonsynonymous	T	C	frvX	peptidase M42 family protein FrvX
DY1262.1_fbaB238_C0017492_dcvl_C	18	18, 19	25	https://www.ncbi.nlm.nih.gov/biosample/40463624	MG1655* fbaB syn intm	https://www.ncbi.nlm.nih.gov/biosample/40533628	fbaB	2177871	120 nt ssDNA	tctggcggcaacaataggagCGG
DY1262.2_fbaB238_C0017492_dcvl_C	19	18, 19	75	https://www.ncbi.nlm.nih.gov/biosample/40463624	MG1655* fbaB syn intm	https://www.ncbi.nlm.nih.gov/biosample/40533628	fbaB	2177871	120 nt ssDNA	tctggcggcaacaataggagCGG	1278918	nonsynonymous	C	T	narK	nitrate:nitrite antiporter NarK
DY1109.1_pgi_352_C0008297 (mislabeld DY1113)	20	20, 21, 22	18	https://www.ncbi.nlm.nih.gov/biosample/40463625	MG1655* pgi352 syn intm	https://www.ncbi.nlm.nih.gov/biosample/40533629	pgi	4234807	120 nt ssDNA	tttgcagcctattttcaacaAGG
DY1109.3_pgi_352_C0008297(A)-3	21	20, 21, 22	32	https://www.ncbi.nlm.nih.gov/biosample/40463625	MG1655* pgi352 syn intm	https://www.ncbi.nlm.nih.gov/biosample/40533629	pgi	4234807	120 nt ssDNA	tttgcagcctattttcaacaAGG
DY1109.4_pgi_352_C0008297(A)-4	22	20, 21, 22	50	https://www.ncbi.nlm.nih.gov/biosample/40463625	MG1655* pgi352 syn intm	https://www.ncbi.nlm.nih.gov/biosample/40533629	pgi	4234807	120 nt ssDNA	tttgcagcctattttcaacaAGG	2380600	nonsynonymous	A	C	menF	isochorismate synthase MenF
DY1110_pgi_352_C0008297(dcvl-B)-1	23	23, 24, 25	18	https://www.ncbi.nlm.nih.gov/biosample/40463626	MG1655* pgi352 syn intm	https://www.ncbi.nlm.nih.gov/biosample/40533629	pgi	4234807	120 nt ssDNA	tttgcagcctattttcaacaAGG
DY1110_pgi_352_C0008297(dcvl-B)-2	24	23, 24, 25	32	https://www.ncbi.nlm.nih.gov/biosample/40463626	MG1655* pgi352 syn intm	https://www.ncbi.nlm.nih.gov/biosample/40533629	pgi	4234807	120 nt ssDNA	tttgcagcctattttcaacaAGG
DY1110_pgi_352_C0008297(dcvl-B)-3	25	23, 24, 25	50	https://www.ncbi.nlm.nih.gov/biosample/40463626	MG1655* pgi352 syn intm	https://www.ncbi.nlm.nih.gov/biosample/40533629	pgi	4234807	120 nt ssDNA	tttgcagcctattttcaacaAGG
DY1111_pgi_352_C0008297(dcvl-C)-1	26	26, 27, 28	18	https://www.ncbi.nlm.nih.gov/biosample/40463627	MG1655* pgi352 syn intm	https://www.ncbi.nlm.nih.gov/biosample/40533629	pgi	4234807	120 nt ssDNA	tttgcagcctattttcaacaAGG
DY1111_pgi_352_C0008297(dcvl-C)-2	27	26, 27, 28	32	https://www.ncbi.nlm.nih.gov/biosample/40463627	MG1655* pgi352 syn intm	https://www.ncbi.nlm.nih.gov/biosample/40533629	pgi	4234807	120 nt ssDNA	tttgcagcctattttcaacaAGG
DY1111_pgi_352_C0008297(dcvl-C)-3	28	26, 27, 28	50	https://www.ncbi.nlm.nih.gov/biosample/40463627	MG1655* pgi352 syn intm	https://www.ncbi.nlm.nih.gov/biosample/40533629	pgi	4234807	120 nt ssDNA	tttgcagcctattttcaacaAGG
DY1112_pgi_352_C0008297(dcvl-D)-1	29	29, 30	20	https://www.ncbi.nlm.nih.gov/biosample/40463628	MG1655* pgi352 syn intm	https://www.ncbi.nlm.nih.gov/biosample/40533629	pgi	4234807	120 nt ssDNA	tttgcagcctattttcaacaAGG
DY1112_pgi_352_C0008297(dcvl-D)-2	30	29, 30	80	https://www.ncbi.nlm.nih.gov/biosample/40463628	MG1655* pgi352 syn intm	https://www.ncbi.nlm.nih.gov/biosample/40533629	pgi	4234807	120 nt ssDNA	tttgcagcctattttcaacaAGG	882,872:1	indel	-	C	ybjG	undecaprenyl pyrophosphate phosphatase
un-named-acs328-finals-6-7	31	31, 32, 33	18	https://www.ncbi.nlm.nih.gov/biosample/40463629	MG1655* acs328::mCherry intm B	https://www.ncbi.nlm.nih.gov/biosample/40533621	acs	4286385	120 nt ssDNA	ctgtcccctcagttcatgtaAGG
un-named-acs328-finals-6-19	32	31, 32, 33	32	https://www.ncbi.nlm.nih.gov/biosample/40463629	MG1655* acs328::mCherry intm B	https://www.ncbi.nlm.nih.gov/biosample/40533621	acs	4286385	120 nt ssDNA	ctgtcccctcagttcatgtaAGG
un-named-acs328-finals-6-47	33	31, 32, 33	50	https://www.ncbi.nlm.nih.gov/biosample/40463629	MG1655* acs328::mCherry intm B	https://www.ncbi.nlm.nih.gov/biosample/40533621	acs	4286385	120 nt ssDNA	ctgtcccctcagttcatgtaAGG
un-named-acs328-finals-7-1	34	34, 35, 36	18	https://www.ncbi.nlm.nih.gov/biosample/40463630	MG1655* acs328::mCherry intm B	https://www.ncbi.nlm.nih.gov/biosample/40533621	acs	4286385	120 nt ssDNA	ctgtcccctcagttcatgtaAGG
un-named-acs328-finals-8-3	35	34, 35, 36	32	https://www.ncbi.nlm.nih.gov/biosample/40463630	MG1655* acs328::mCherry intm B	https://www.ncbi.nlm.nih.gov/biosample/40533621	acs	4286385	120 nt ssDNA	ctgtcccctcagttcatgtaAGG
un-named-acs328-finals-8-6 that came from the intm	36	34, 35, 36	50	https://www.ncbi.nlm.nih.gov/biosample/40463630	MG1655* acs328::mCherry intm B	https://www.ncbi.nlm.nih.gov/biosample/40533621	acs	4286385	120 nt ssDNA	ctgtcccctcagttcatgtaAGG	2270606	intergenic	G	A	mepS → / → pdeN	peptidoglycan endopeptidase/peptidoglycan L,D‑carboxypeptidase/putative c‑di‑GMP phosphodiesterase PdeN
S1044, C0032064, MG1655, d82, adhE490(K)#1, ampR cued, relates to P801, C0032064	37	37, 38, 39	18	https://www.ncbi.nlm.nih.gov/biosample/40463631	MG1655* adhE490::mCherry intm A	https://www.ncbi.nlm.nih.gov/biosample/40533625	adhE	1296640	120 nt ssDNA	ctgtcccctcagttcatgtaAGG	1836871	nonsynonymous	T	C	ynjB	putative ABC transporter periplasmic binding protein YnjB
S1045, C0032064, MG1655, d82, adhE490(K)#3, ampR cued	38	37, 38, 39	32	https://www.ncbi.nlm.nih.gov/biosample/40463631	MG1655* adhE490::mCherry intm A	https://www.ncbi.nlm.nih.gov/biosample/40533625	adhE	1296640	120 nt ssDNA	ctgtcccctcagttcatgtaAGG
S1046, C0031989, MG1655, d82, adhE490(L)#1, ampR cued,C0031989	39	37, 38, 39	50	https://www.ncbi.nlm.nih.gov/biosample/40463631	MG1655* adhE490::mCherry intm A	https://www.ncbi.nlm.nih.gov/biosample/40533625	adhE	1296640	120 nt ssDNA	ctgtcccctcagttcatgtaAGG	446065	nonsynonymous	A	T	yajR	putative transport protein YajR
S1047, C0031989, MG1655, d82, adhE490(L)#2, ampR cued	40	40, 41, 42	18	https://www.ncbi.nlm.nih.gov/biosample/40463632	MG1655* adhE490::mCherry intm A	https://www.ncbi.nlm.nih.gov/biosample/40533625	adhE	1296640	120 nt ssDNA	ctgtcccctcagttcatgtaAGG
S1048, C0032197, MG1655, d82, adhE490(H)#5, ampR cued	41	40, 41, 42	32	https://www.ncbi.nlm.nih.gov/biosample/40463632	MG1655* adhE490::mCherry intm B	https://www.ncbi.nlm.nih.gov/biosample/40533626	adhE	1296640	120 nt ssDNA	ctgtcccctcagttcatgtaAGG
S1049, C0032197, MG1655, d82, adhE490(H)#6, ampR cued	42	40, 41, 42	50	https://www.ncbi.nlm.nih.gov/biosample/40463632	MG1655* adhE490::mCherry intm B	https://www.ncbi.nlm.nih.gov/biosample/40533626	adhE	1296640	120 nt ssDNA	ctgtcccctcagttcatgtaAGG
S1050, C0032183, MG1655, d82, adhE490(I)#1, ampR cued	43	43, 44, 45	18	https://www.ncbi.nlm.nih.gov/biosample/40463633	MG1655* adhE490::mCherry intm A	https://www.ncbi.nlm.nih.gov/biosample/40533625	adhE	1296640	120 nt ssDNA	ctgtcccctcagttcatgtaAGG
S1051, C0032183, MG1655, d82, adhE490(I)#5, ampR cued	44	43, 44, 45	32	https://www.ncbi.nlm.nih.gov/biosample/40463633	MG1655* adhE490::mCherry intm A	https://www.ncbi.nlm.nih.gov/biosample/40533625	adhE	1296640	120 nt ssDNA	ctgtcccctcagttcatgtaAGG
S1052, C0032176, MG1655, d82, adhE490(J)#1, ampR cued	45	43, 44, 45	50	https://www.ncbi.nlm.nih.gov/biosample/40463633	MG1655* adhE490::mCherry intm B	https://www.ncbi.nlm.nih.gov/biosample/40533626	adhE	1296640	120 nt ssDNA	ctgtcccctcagttcatgtaAGG
S1053, C0032176, MG1655, d82, adhE490(J)#8, ampR cued	46	46, 47, 48	18	https://www.ncbi.nlm.nih.gov/biosample/40463634	MG1655* adhE490::mCherry intm B	https://www.ncbi.nlm.nih.gov/biosample/40533626	adhE	1296640	120 nt ssDNA	ctgtcccctcagttcatgtaAGG
DY1071-1, ptsI(P1055A resulted) C0019247_M4	47	46, 47, 48	32	https://www.ncbi.nlm.nih.gov/biosample/40463634	MG1655* ptsI syn intm	https://www.ncbi.nlm.nih.gov/biosample/40533630	ptsI	2535610	120 nt ssDNA	agagcaaccttgttactattAGG
DY1071-2, ptsI(P1055A resulted) C0019247_M4	48	46, 47, 48	50	https://www.ncbi.nlm.nih.gov/biosample/40463634	MG1655* ptsI syn intm	https://www.ncbi.nlm.nih.gov/biosample/40533630	ptsI	2535610	120 nt ssDNA	agagcaaccttgttactattAGG
DY1072-1, ptsI(P1055A resulted) C0019247_M4	49	49, 50, 51	18	https://www.ncbi.nlm.nih.gov/biosample/40463634	MG1655* ptsI syn intm	https://www.ncbi.nlm.nih.gov/biosample/40533630	ptsI	2535610	120 nt ssDNA	agagcaaccttgttactattAGG	298845	nonsynonymous	C	G	paoC	aldehyde dehydrogenase: molybdenum cofactor‑binding subunit
DY1073-1_ptsI513,C0019247_(**-)	50	49, 50, 51	32	https://www.ncbi.nlm.nih.gov/biosample/40463635	MG1655* ptsI syn intm	https://www.ncbi.nlm.nih.gov/biosample/40533630	ptsI	2535610	120 nt ssDNA	agagcaaccttgttactattAGG	1947734	nonsynonymous	T	A	yebC	putative transcriptional regulator YebC
DY1073-2_ptsI513,C0019247_(**-)	51	49, 50, 51	50	https://www.ncbi.nlm.nih.gov/biosample/40463635	MG1655* ptsI syn intm	https://www.ncbi.nlm.nih.gov/biosample/40533630	ptsI	2535610	120 nt ssDNA	agagcaaccttgttactattAGG
DY1091-14_ptsI514_ C0019267	52	52, 53, 54	18	https://www.ncbi.nlm.nih.gov/biosample/40463636	MG1655* ptsI syn intm	https://www.ncbi.nlm.nih.gov/biosample/40533630	ptsI	2535610	120 nt ssDNA	agagcaaccttgttactattAGG	2718662	intergenic	G	T	yfiF ← / → trxC	putative methyltransferase YfiF/reduced thioredoxin 2
DY1092-9_ptsI513_C0019236	53	52, 53, 54	32	https://www.ncbi.nlm.nih.gov/biosample/40463636	MG1655* ptsI syn intm	https://www.ncbi.nlm.nih.gov/biosample/40533630	ptsI	2535610	120 nt ssDNA	agagcaaccttgttactattAGG	275329	nonsynonymous	A	G	mmuP	S‑methyl‑L‑methionine transporter
DY1092-15-ptsI513_C0019236	54	52, 53, 54	50	https://www.ncbi.nlm.nih.gov/biosample/40463636	MG1655* ptsI syn intm	https://www.ncbi.nlm.nih.gov/biosample/40533630	ptsI	2535610	120 nt ssDNA	agagcaaccttgttactattAGG
DY1284, pgi352_C0008297 3rd dcvl 1.1	55	55, 56, 57	18	https://www.ncbi.nlm.nih.gov/biosample/40463637	MG1655* pgi352 syn intm	https://www.ncbi.nlm.nih.gov/biosample/40533629	pgi	4234807	120 nt ssDNA	tttgcagcctattttcaacaAGG	2776688	indel	-	GCA	yfjY	RadC‑like JAB domain‑containing protein YfjY
DY1284, pgi352_C0008297 3rd dcvl 1.2	56	55, 56, 57	32	https://www.ncbi.nlm.nih.gov/biosample/40463637	MG1655* pgi352 syn intm	https://www.ncbi.nlm.nih.gov/biosample/40533629	pgi	4234807	120 nt ssDNA	tttgcagcctattttcaacaAGG
DY1284, pgi352_C0008297 3rd dcvl 2.4	57	55, 56, 57	50	https://www.ncbi.nlm.nih.gov/biosample/40463637	MG1655* pgi352 syn intm	https://www.ncbi.nlm.nih.gov/biosample/40533629	pgi	4234807	120 nt ssDNA	tttgcagcctattttcaacaAGG
DY1284, pgi352_C0008297 3rd dcvl 2.5	58	58, 59, 60	18	https://www.ncbi.nlm.nih.gov/biosample/40463638	MG1655* pgi352 syn intm	https://www.ncbi.nlm.nih.gov/biosample/40533629	pgi	4234807	120 nt ssDNA	tttgcagcctattttcaacaAGG
DY1284, pgi352_C0008297 3rd dcvl 3.1	59	58, 59, 60	32	https://www.ncbi.nlm.nih.gov/biosample/40463638	MG1655* pgi352 syn intm	https://www.ncbi.nlm.nih.gov/biosample/40533629	pgi	4234807	120 nt ssDNA	tttgcagcctattttcaacaAGG
DY1284, pgi352_C0008297 3rd dcvl 3.2	60	58, 59, 60	50	https://www.ncbi.nlm.nih.gov/biosample/40463638	MG1655* pgi352 syn intm	https://www.ncbi.nlm.nih.gov/biosample/40533629	pgi	4234807	120 nt ssDNA	tttgcagcctattttcaacaAGG
DY1285_pykF_085#2	61	61, 62	33	https://www.ncbi.nlm.nih.gov/biosample/40463639	MG1655* pykF085/090 syn intm	https://www.ncbi.nlm.nih.gov/biosample/40533631	pykF	1755955	plasmid	tgaacgtttgtccggcctttAGG
DY1285_pykF_085#4	62	61, 62	67	https://www.ncbi.nlm.nih.gov/biosample/40463639	MG1655* pykF085/090 syn intm	https://www.ncbi.nlm.nih.gov/biosample/40533631	pykF	1755955	plasmid	tgaacgtttgtccggcctttAGG
DY1285_pykF_085#5	63	63, 64	33	https://www.ncbi.nlm.nih.gov/biosample/40463640	MG1655* pykF085/090 syn intm	https://www.ncbi.nlm.nih.gov/biosample/40533631	pykF	1755955	plasmid	tgaacgtttgtccggcctttAGG
DY1285_pykF_085#6	64	63, 64	67	https://www.ncbi.nlm.nih.gov/biosample/40463640	MG1655* pykF085/090 syn intm	https://www.ncbi.nlm.nih.gov/biosample/40533631	pykF	1755955	plasmid	tgaacgtttgtccggcctttAGG
DY1286_pykF_090_#1	65	65, 66	33	https://www.ncbi.nlm.nih.gov/biosample/40463641	MG1655* pykF085/090 syn intm	https://www.ncbi.nlm.nih.gov/biosample/40533631	pykF	1755955	plasmid	tgaacgtttgtccggcctttAGG
DY1286_pykF_090_#2	66	65, 66	67	https://www.ncbi.nlm.nih.gov/biosample/40463641	MG1655* pykF085/090 syn intm	https://www.ncbi.nlm.nih.gov/biosample/40533631	pykF	1755955	plasmid	tgaacgtttgtccggcctttAGG
DY1286_pykF_090_#8	67	67, 68	33	https://www.ncbi.nlm.nih.gov/biosample/40463642	MG1655* pykF085/090 syn intm	https://www.ncbi.nlm.nih.gov/biosample/40533631	pykF	1755955	plasmid	tgaacgtttgtccggcctttAGG
DY1286_pykF_090_#12	68	67, 68	67	https://www.ncbi.nlm.nih.gov/biosample/40463642	MG1655* pykF085/090 syn intm	https://www.ncbi.nlm.nih.gov/biosample/40533631	pykF	1755955	plasmid	tgaacgtttgtccggcctttAGG
DY1287_pykF_466#1.1	69	69, 70	33	https://www.ncbi.nlm.nih.gov/biosample/40463643	MG1655* pykF466 syn intm	https://www.ncbi.nlm.nih.gov/biosample/40533632	pykF	1757071	plasmid	agcggagctttagttccatcAGG	850271	intergenic	C	T	rhtA ← / → yliM	L‑threonine/L‑homoserine exporter/protein YliM	738766	nonsynonymous	T	G	ybfD	H repeat-associated putative transposase YbfD
DY1287_pykF_466#1.2	70	69, 70	67	https://www.ncbi.nlm.nih.gov/biosample/40463643	MG1655* pykF466 syn intm	https://www.ncbi.nlm.nih.gov/biosample/40533632	pykF	1757071	plasmid	agcggagctttagttccatcAGG	4261259	nonsynonymous	A	G	yjbM	DUF2713 domain‑containing protein YjbM
DY1287_pykF_466#2.1	71	71, 72	33	https://www.ncbi.nlm.nih.gov/biosample/40463644	MG1655* pykF466 syn intm	https://www.ncbi.nlm.nih.gov/biosample/40533632	pykF	1757071	plasmid	agcggagctttagttccatcAGG
DY1287_pykF_466#2.2	72	71, 72	67	https://www.ncbi.nlm.nih.gov/biosample/40463644	MG1655* pykF466 syn intm	https://www.ncbi.nlm.nih.gov/biosample/40533632	pykF	1757071	plasmid	agcggagctttagttccatcAGG
DY1288_pykF_470_#3.1	73	73, 74	33	https://www.ncbi.nlm.nih.gov/biosample/40463645	MG1655* pykF466 syn intm	https://www.ncbi.nlm.nih.gov/biosample/40533632	pykF	1757071	plasmid	agcggagctttagttccatcAGG	4090978	synonymous	C	T	frvB	putative PTS enzyme IIBC component FrvB
DY1288_pykF_470_#3.2	74	73, 74	67	https://www.ncbi.nlm.nih.gov/biosample/40463645	MG1655* pykF466 syn intm	https://www.ncbi.nlm.nih.gov/biosample/40533632	pykF	1757071	plasmid	agcggagctttagttccatcAGG	46843	nonsynonymous	T	C	yaaU	putative transporter YaaU
DY1288_pykF_470_#4.1	75	75, 76	33	https://www.ncbi.nlm.nih.gov/biosample/40463646	MG1655* pykF466 syn intm	https://www.ncbi.nlm.nih.gov/biosample/40533632	pykF	1757071	plasmid	agcggagctttagttccatcAGG	3008560	nonsynonymous	C	G	ygeX	2,3‑diaminopropionate ammonia‑lyase
DY1288_pykF_470_#4.2	76	75, 76	67	https://www.ncbi.nlm.nih.gov/biosample/40463646	MG1655* pykF466 syn intm	https://www.ncbi.nlm.nih.gov/biosample/40533632	pykF	1757071	plasmid	agcggagctttagttccatcAGG
DY1289-1_acs328_C0013336	77	77, 78	33	https://www.ncbi.nlm.nih.gov/biosample/40463647	MG1655* acs328::mCherry intm A	https://www.ncbi.nlm.nih.gov/biosample/40533620	acs	4286385	120 nt ssDNA	ctgtcccctcagttcatgtaAGG
DY1289-6_acs328_C0013336	78	77, 78	67	https://www.ncbi.nlm.nih.gov/biosample/40463647	MG1655* acs328::mCherry intm A	https://www.ncbi.nlm.nih.gov/biosample/40533620	acs	4286385	120 nt ssDNA	ctgtcccctcagttcatgtaAGG	1173240	nonsynonymous	T	A	mfd	transcription‑repair coupling factor
DY1289-8_acs_328_C0013336	79	79, 80	33	https://www.ncbi.nlm.nih.gov/biosample/40463648	MG1655* acs328::mCherry intm A	https://www.ncbi.nlm.nih.gov/biosample/40533620	acs	4286385	120 nt ssDNA	ctgtcccctcagttcatgtaAGG	1643802	nonsense	C	T	ydfU	protein YdfU
DY1290-1_acs_328_C0013336_1stDcvl	80	79, 80	67	https://www.ncbi.nlm.nih.gov/biosample/40463648	MG1655* acs328::mCherry intm A	https://www.ncbi.nlm.nih.gov/biosample/40533620	acs	4286385	120 nt ssDNA	ctgtcccctcagttcatgtaAGG
DY1290-2_acs_328_C0013336_1stDcvl	81	81, 82	33	https://www.ncbi.nlm.nih.gov/biosample/40463649	MG1655* acs328::mCherry intm A	https://www.ncbi.nlm.nih.gov/biosample/40533620	acs	4286385	120 nt ssDNA	ctgtcccctcagttcatgtaAGG	3622761	synonymous	G	C	rhsB	rhs element protein RhsB
DY1290-4_acs_328_C0013336_1stDcvl	82	81, 82	67	https://www.ncbi.nlm.nih.gov/biosample/40463649	MG1655* acs328::mCherry intm A	https://www.ncbi.nlm.nih.gov/biosample/40533620	acs	4286385	120 nt ssDNA	ctgtcccctcagttcatgtaAGG
DY1291-4_acs_328_C0013336_2nd dcvl	83	83, 84	33	https://www.ncbi.nlm.nih.gov/biosample/40463650	MG1655* acs328::mCherry intm A	https://www.ncbi.nlm.nih.gov/biosample/40533620	acs	4286385	120 nt ssDNA	ctgtcccctcagttcatgtaAGG
DY1291-5_acs_328_C0013336_2nd dcvl	84	83, 84	67	https://www.ncbi.nlm.nih.gov/biosample/40463650	MG1655* acs328::mCherry intm A	https://www.ncbi.nlm.nih.gov/biosample/40533620	acs	4286385	120 nt ssDNA	ctgtcccctcagttcatgtaAGG
DY1291-7_acs_328_C0013336_2nd dcvl	85	85, 86	33	https://www.ncbi.nlm.nih.gov/biosample/40463651	MG1655* acs328::mCherry intm A	https://www.ncbi.nlm.nih.gov/biosample/40533620	acs	4286385	120 nt ssDNA	ctgtcccctcagttcatgtaAGG
DY1292-1_acs_328_C0013336_3rdDcv	86	85, 86	67	https://www.ncbi.nlm.nih.gov/biosample/40463651	MG1655* acs328::mCherry intm A	https://www.ncbi.nlm.nih.gov/biosample/40533620	acs	4286385	120 nt ssDNA	ctgtcccctcagttcatgtaAGG
DY1292-2_acs_328_C0013336_3rdDcv	87	87, 88	33	https://www.ncbi.nlm.nih.gov/biosample/40463652	MG1655* acs328::mCherry intm A	https://www.ncbi.nlm.nih.gov/biosample/40533620	acs	4286385	120 nt ssDNA	ctgtcccctcagttcatgtaAGG
DY1292-3_acs_328_C0013336_3rdDcv	88	87, 88	67	https://www.ncbi.nlm.nih.gov/biosample/40463652	MG1655* acs328::mCherry intm A	https://www.ncbi.nlm.nih.gov/biosample/40533620	acs	4286385	120 nt ssDNA	ctgtcccctcagttcatgtaAGG
1302-2_,acs610_C0017004(~DY960)	89	89, 90	33	https://www.ncbi.nlm.nih.gov/biosample/40463653	MG1655* acs610::mCherry intm	https://www.ncbi.nlm.nih.gov/biosample/40533623	acs	4285506	120 nt ssDNA	ctgtcccctcagttcatgtaAGG
1302-7_,acs610_C0017004(~DY960)	90	89, 90	67	https://www.ncbi.nlm.nih.gov/biosample/40463653	MG1655* acs610::mCherry intm	https://www.ncbi.nlm.nih.gov/biosample/40533623	acs	4285506	120 nt ssDNA	ctgtcccctcagttcatgtaAGG
1303-3_acs610_C0017004_1stDcvl	91	91, 92	33	https://www.ncbi.nlm.nih.gov/biosample/40463654	MG1655* acs610::mCherry intm	https://www.ncbi.nlm.nih.gov/biosample/40533623	acs	4285506	120 nt ssDNA	ctgtcccctcagttcatgtaAGG
1303-11_acs610_C0017004_1stDcvl	92	91, 92	67	https://www.ncbi.nlm.nih.gov/biosample/40463654	MG1655* acs610::mCherry intm	https://www.ncbi.nlm.nih.gov/biosample/40533623	acs	4285506	120 nt ssDNA	ctgtcccctcagttcatgtaAGG
1303-20_acs610_C0017004_1stDcvl	93	93, 94	33	https://www.ncbi.nlm.nih.gov/biosample/40463655	MG1655* acs610::mCherry intm	https://www.ncbi.nlm.nih.gov/biosample/40533623	acs	4285506	120 nt ssDNA	ctgtcccctcagttcatgtaAGG
1304-6_acs610_C0017004_2ndDcvl(~DY965)	94	93, 94	67	https://www.ncbi.nlm.nih.gov/biosample/40463655	MG1655* acs610::mCherry intm	https://www.ncbi.nlm.nih.gov/biosample/40533623	acs	4285506	120 nt ssDNA	ctgtcccctcagttcatgtaAGG
DY1313-1_acs328_C0013336	95	95, 96	33	https://www.ncbi.nlm.nih.gov/biosample/40463656	MG1655* acs328::mCherry intm C	https://www.ncbi.nlm.nih.gov/biosample/40533622	acs	4286385	120 nt ssDNA	ctgtcccctcagttcatgtaAGG
DY1313-2_acs328_C0013336	96	95, 96	67	https://www.ncbi.nlm.nih.gov/biosample/40463656	MG1655* acs328::mCherry intm C	https://www.ncbi.nlm.nih.gov/biosample/40533622	acs	4286385	120 nt ssDNA	ctgtcccctcagttcatgtaAGG	3536100	nonsynonymous	G	T	ompR	DNA‑binding transcriptional dual regulator OmpR
DY1314-1_acs328_C0013336(1stDcvl)	97	97, 98	33	https://www.ncbi.nlm.nih.gov/biosample/40463657	MG1655* acs328::mCherry intm C	https://www.ncbi.nlm.nih.gov/biosample/40533622	acs	4286385	120 nt ssDNA	ctgtcccctcagttcatgtaAGG
DY1314-2_acs328_C0013336(1stDcvl)	98	97, 98	67	https://www.ncbi.nlm.nih.gov/biosample/40463657	MG1655* acs328::mCherry intm C	https://www.ncbi.nlm.nih.gov/biosample/40533622	acs	4286385	120 nt ssDNA	ctgtcccctcagttcatgtaAGG
DY1314-3_acs328_C0013336(1stDcvl)	99	99, 100	33	https://www.ncbi.nlm.nih.gov/biosample/40463658	MG1655* acs328::mCherry intm C	https://www.ncbi.nlm.nih.gov/biosample/40533622	acs	4286385	120 nt ssDNA	ctgtcccctcagttcatgtaAGG	3536010	nonsynonymous	C	T	ompR	DNA‑binding transcriptional dual regulator OmpR
DY1315-1_acs328_C0013336(2ndDcvl)	100	99, 100	67	https://www.ncbi.nlm.nih.gov/biosample/40463658	MG1655* acs328::mCherry intm C	https://www.ncbi.nlm.nih.gov/biosample/40533622	acs	4286385	120 nt ssDNA	ctgtcccctcagttcatgtaAGG	714606	nonsynonymous	T	G	pgm	phosphoglucomutase
DY1315-2_acs328_C0013336(2ndDcvl)	101	101, 102	33	https://www.ncbi.nlm.nih.gov/biosample/40463659	MG1655* acs328::mCherry intm C	https://www.ncbi.nlm.nih.gov/biosample/40533622	acs	4286385	120 nt ssDNA	ctgtcccctcagttcatgtaAGG
DY1315-3_acs328_C0013336(2ndDcvl)	102	101, 102	67	https://www.ncbi.nlm.nih.gov/biosample/40463659	MG1655* acs328::mCherry intm C	https://www.ncbi.nlm.nih.gov/biosample/40533622	acs	4286385	120 nt ssDNA	ctgtcccctcagttcatgtaAGG
DY1316-1_acs328_C0013336(3rdDcvl)	103	N/A	N/A	https://www.ncbi.nlm.nih.gov/biosample/40463660	MG1655* acs328::mCherry intm C	https://www.ncbi.nlm.nih.gov/biosample/40533622	acs	4286385	120 nt ssDNA	ctgtcccctcagttcatgtaAGG	3536100	nonsynonymous	G	T	ompR	DNA‑binding transcriptional dual regulator OmpR
acs624_C0017194	104	104, 105	33	https://www.ncbi.nlm.nih.gov/biosample/40463661	MG1655* acs610::mCherry intm	https://www.ncbi.nlm.nih.gov/biosample/40533623	acs	4285506	120 nt ssDNA	ctgtcccctcagttcatgtaAGG	2776013	nonsynonymous	T	C	yfjX	putative antirestriction protein YfjX
acs624_C0017194	105	104, 105	67	https://www.ncbi.nlm.nih.gov/biosample/40463661	MG1655* acs610::mCherry intm	https://www.ncbi.nlm.nih.gov/biosample/40533623	acs	4285506	120 nt ssDNA	ctgtcccctcagttcatgtaAGG	4035824	ribosomal RNA	T	C	rrsA	16S ribosomal RNA
acs624_C0017194	106	106, 107	33	https://www.ncbi.nlm.nih.gov/biosample/40463662	MG1655* acs610::mCherry intm	https://www.ncbi.nlm.nih.gov/biosample/40533623	acs	4285506	120 nt ssDNA	ctgtcccctcagttcatgtaAGG
acs610_C0017004_3rdDcvl	107	106, 107	67	https://www.ncbi.nlm.nih.gov/biosample/40463662	MG1655* acs610::mCherry intm	https://www.ncbi.nlm.nih.gov/biosample/40533623	acs	4285506	120 nt ssDNA	ctgtcccctcagttcatgtaAGG
acs610_C0017004_3rdDcvl	108	108, 109	33	https://www.ncbi.nlm.nih.gov/biosample/40463663	MG1655* acs610::mCherry intm	https://www.ncbi.nlm.nih.gov/biosample/40533623	acs	4285506	120 nt ssDNA	ctgtcccctcagttcatgtaAGG
acs610_C0017004_3rdDcvl	109	108, 109	67	https://www.ncbi.nlm.nih.gov/biosample/40463663	MG1655* acs610::mCherry intm	https://www.ncbi.nlm.nih.gov/biosample/40533623	acs	4285506	120 nt ssDNA	ctgtcccctcagttcatgtaAGG
acs619_C0017118_3rdDcv	110	110, 111	33	https://www.ncbi.nlm.nih.gov/biosample/40463664	MG1655* acs610::mCherry intm	https://www.ncbi.nlm.nih.gov/biosample/40533623	acs	4285506	120 nt ssDNA	ctgtcccctcagttcatgtaAGG
acs619_C0017118	111	110, 111	67	https://www.ncbi.nlm.nih.gov/biosample/40463664	MG1655* acs610::mCherry intm	https://www.ncbi.nlm.nih.gov/biosample/40533623	acs	4285506	120 nt ssDNA	ctgtcccctcagttcatgtaAGG
acs619_C0017118	112	112, 113	33	https://www.ncbi.nlm.nih.gov/biosample/40463665	MG1655* acs610::mCherry intm	https://www.ncbi.nlm.nih.gov/biosample/40533623	acs	4285506	120 nt ssDNA	ctgtcccctcagttcatgtaAGG
acs619_C0017118	113	112, 113	67	https://www.ncbi.nlm.nih.gov/biosample/40463665	MG1655* acs610::mCherry intm	https://www.ncbi.nlm.nih.gov/biosample/40533623	acs	4285506	120 nt ssDNA	ctgtcccctcagttcatgtaAGG
acs619_C0017118_3rdDcv	114	114, 115	33	https://www.ncbi.nlm.nih.gov/biosample/40463666	MG1655* acs610::mCherry intm	https://www.ncbi.nlm.nih.gov/biosample/40533623	acs	4285506	120 nt ssDNA	ctgtcccctcagttcatgtaAGG
acs619_C0017118_3rdDcv	115	114, 115	67	https://www.ncbi.nlm.nih.gov/biosample/40463666	MG1655* acs610::mCherry intm	https://www.ncbi.nlm.nih.gov/biosample/40533623	acs	4285506	120 nt ssDNA	ctgtcccctcagttcatgtaAGG
acs328_C0013336(3rdDcvl)	116	116, 117	33	https://www.ncbi.nlm.nih.gov/biosample/40463667	MG1655* acs328::mCherry intm C	https://www.ncbi.nlm.nih.gov/biosample/40533622	acs	4286385	120 nt ssDNA	ctgtcccctcagttcatgtaAGG
acs328_C0013336(3rdDcvl)	117	116, 117	67	https://www.ncbi.nlm.nih.gov/biosample/40463667	MG1655* acs328::mCherry intm C	https://www.ncbi.nlm.nih.gov/biosample/40533622	acs	4286385	120 nt ssDNA	ctgtcccctcagttcatgtaAGG

### Sheet: lambda Red only strains
Strains produced with lambda Red recombineering
name	sample number	gDNA sampe numbers mixed	percentage of gDNA mixture	biosample link	parental strain	parental Genbank ID	gene being edited	location of gene being edited	editing cassette	unintended mutation	mutation type	original base	new base	gene(s) affected	gene product / function
086del_1	1	1, 2	35	https://www.ncbi.nlm.nih.gov/biosample/40463668	BW25113	CP009273.1	pdxB	2430194 - 2431330	plasmid
086del_2	2	1, 2	65	https://www.ncbi.nlm.nih.gov/biosample/40463668	BW25113	CP009273.1	pdxB	2430194 - 2431330	plasmid
086del_3	3	3, 4	35	https://www.ncbi.nlm.nih.gov/biosample/40463669	BW25113	CP009273.1	pdxB	2430194 - 2431330	plasmid	3112908	small indel		+AAT	yghJ/glcA	DUF4092 family putative lipoprotein peptidase/glycolate transporter
086del_4	4	3, 4	65	https://www.ncbi.nlm.nih.gov/biosample/40463669	BW25113	CP009273.1	pdxB	2430194 - 2431330	plasmid
086del_5	5	5, 6	35	https://www.ncbi.nlm.nih.gov/biosample/40463670	BW25113	CP009273.1	pdxB	2430194 - 2431330	plasmid
086del_6	6	5, 6	65	https://www.ncbi.nlm.nih.gov/biosample/40463670	BW25113	CP009273.1	pdxB	2430194 - 2431330	plasmid
086del_7	7	7, 8	35	https://www.ncbi.nlm.nih.gov/biosample/40463671	BW25113	CP009273.1	pdxB	2430194 - 2431330	plasmid
086del_8	8	7, 8	65	https://www.ncbi.nlm.nih.gov/biosample/40463671	BW25113	CP009273.1	pdxB	2430194 - 2431330	plasmid	161068	intergenic	A	C	hrpB/mrcB	putative ATP-dependent helicase/fused glycosyl transferase and transpeptidase
086del_9	9	9, 10	35	https://www.ncbi.nlm.nih.gov/biosample/40463672	BW25113	CP009273.1	pdxB	2430194 - 2431330	plasmid
086del_10	10	9, 10	65	https://www.ncbi.nlm.nih.gov/biosample/40463672	BW25113	CP009273.1	pdxB	2430194 - 2431330	plasmid
086del_11	11	11, 12	35	https://www.ncbi.nlm.nih.gov/biosample/40463673	BW25113	CP009273.1	pdxB	2430194 - 2431330	plasmid
086del_12	12	11, 12	65	https://www.ncbi.nlm.nih.gov/biosample/40463673	BW25113	CP009273.1	pdxB	2430194 - 2431330	plasmid
lineardel_1	13	13, 14	35	https://www.ncbi.nlm.nih.gov/biosample/40463674	BW25113	CP009273.1	pdxB	2430194 - 2431330	linear dsDNA
lineardel_2	14	13, 14	65	https://www.ncbi.nlm.nih.gov/biosample/40463674	BW25113	CP009273.1	pdxB	2430194 - 2431330	linear dsDNA
lineardel_3	15	15, 16	35	https://www.ncbi.nlm.nih.gov/biosample/40463675	BW25113	CP009273.1	pdxB	2430194 - 2431330	linear dsDNA	2387792	small indel	C	-	nuoL	NADH:ubiquinone oxidoreductase, membrane subunit L
lineardel_4	16	15, 16	65	https://www.ncbi.nlm.nih.gov/biosample/40463675	BW25113	CP009273.1	pdxB	2430194 - 2431330	linear dsDNA
lineardel_5	17	17, 18	35	https://www.ncbi.nlm.nih.gov/biosample/40463676	BW25113	CP009273.1	pdxB	2430194 - 2431330	linear dsDNA
lineardel_6	18	17, 18	65	https://www.ncbi.nlm.nih.gov/biosample/40463676	BW25113	CP009273.1	pdxB	2430194 - 2431330	linear dsDNA
lineardel_7	19	19, 20	35	https://www.ncbi.nlm.nih.gov/biosample/40463677	BW25113	CP009273.1	pdxB	2430194 - 2431330	linear dsDNA
lineardel_8	20	19, 20	65	https://www.ncbi.nlm.nih.gov/biosample/40463677	BW25113	CP009273.1	pdxB	2430194 - 2431330	linear dsDNA
lineardel_9	21	21, 22	35	https://www.ncbi.nlm.nih.gov/biosample/40463678	BW25113	CP009273.1	pdxB	2430194 - 2431330	linear dsDNA
lineardel_10	22	21, 22	65	https://www.ncbi.nlm.nih.gov/biosample/40463678	BW25113	CP009273.1	pdxB	2430194 - 2431330	linear dsDNA
lineardel_11	23	23, 24	35	https://www.ncbi.nlm.nih.gov/biosample/40463679	BW25113	CP009273.1	pdxB	2430194 - 2431330	linear dsDNA
lineardel_12	24	23, 24	65	https://www.ncbi.nlm.nih.gov/biosample/40463679	BW25113	CP009273.1	pdxB	2430194 - 2431330	linear dsDNA
p1-1	25	25, 26, 27, 28	25	https://www.ncbi.nlm.nih.gov/biosample/40463680	BW25113	CP009273.1	pdxB	2430194 - 2431330	plasmid
p1-2	26	25, 26, 27, 28	25	https://www.ncbi.nlm.nih.gov/biosample/40463680	BW25113	CP009273.1	pdxB	2430194 - 2431330	plasmid
p1-3	27	25, 26, 27, 28	25	https://www.ncbi.nlm.nih.gov/biosample/40463680	BW25113	CP009273.1	pdxB	2430194 - 2431330	plasmid
p1-4	28	25, 26, 27, 28	25	https://www.ncbi.nlm.nih.gov/biosample/40463680	BW25113	CP009273.1	pdxB	2430194 - 2431330	plasmid
p2-1	29	29, 30, 31, 32	25	https://www.ncbi.nlm.nih.gov/biosample/40463681	BW25113	CP009273.1	pdxB	2430194 - 2431330	plasmid	2403751	nonsynonymous	T	G	yfbS	putative transporter
p2-2	30	29, 30, 31, 32	25	https://www.ncbi.nlm.nih.gov/biosample/40463681	BW25113	CP009273.1	pdxB	2430194 - 2431330	plasmid
p2-3	31	29, 30, 31, 32	25	https://www.ncbi.nlm.nih.gov/biosample/40463681	BW25113	CP009273.1	pdxB	2430194 - 2431330	plasmid
p2-4	32	29, 30, 31, 32	25	https://www.ncbi.nlm.nih.gov/biosample/40463681	BW25113	CP009273.1	pdxB	2430194 - 2431330	plasmid
p3-1	33	33, 34, 35, 36	25	https://www.ncbi.nlm.nih.gov/biosample/40463682	BW25113	CP009273.1	pdxB	2430194 - 2431330	plasmid
p3-2	34	33, 34, 35, 36	25	https://www.ncbi.nlm.nih.gov/biosample/40463682	BW25113	CP009273.1	pdxB	2430194 - 2431330	plasmid
p3-3	35	33, 34, 35, 36	25	https://www.ncbi.nlm.nih.gov/biosample/40463682	BW25113	CP009273.1	pdxB	2430194 - 2431330	plasmid
p3-4	36	33, 34, 35, 36	25	https://www.ncbi.nlm.nih.gov/biosample/40463682	BW25113	CP009273.1	pdxB	2430194 - 2431330	plasmid
l1-1	37	37, 38, 39, 40	25	https://www.ncbi.nlm.nih.gov/biosample/40463683	BW25113	CP009273.1	pdxB	2430194 - 2431330	linear dsDNA
l1-2	38	37, 38, 39, 40	25	https://www.ncbi.nlm.nih.gov/biosample/40463683	BW25113	CP009273.1	pdxB	2430194 - 2431330	linear dsDNA
l1-3	39	37, 38, 39, 40	25	https://www.ncbi.nlm.nih.gov/biosample/40463683	BW25113	CP009273.1	pdxB	2430194 - 2431330	linear dsDNA
l1-4	40	37, 38, 39, 40	25	https://www.ncbi.nlm.nih.gov/biosample/40463683	BW25113	CP009273.1	pdxB	2430194 - 2431330	linear dsDNA
l2-1	41	41, 42, 43, 44	25	https://www.ncbi.nlm.nih.gov/biosample/40463684	BW25113	CP009273.1	pdxB	2430194 - 2431330	linear dsDNA
l2-2	42	41, 42, 43, 44	25	https://www.ncbi.nlm.nih.gov/biosample/40463684	BW25113	CP009273.1	pdxB	2430194 - 2431330	linear dsDNA
l2-3	43	41, 42, 43, 44	25	https://www.ncbi.nlm.nih.gov/biosample/40463684	BW25113	CP009273.1	pdxB	2430194 - 2431330	linear dsDNA
l2-4	44	41, 42, 43, 44	25	https://www.ncbi.nlm.nih.gov/biosample/40463684	BW25113	CP009273.1	pdxB	2430194 - 2431330	linear dsDNA
l3-1	45	45, 46, 47, 48	25	https://www.ncbi.nlm.nih.gov/biosample/40463685	BW25113	CP009273.1	pdxB	2430194 - 2431330	linear dsDNA
l3-2	46	45, 46, 47, 48	25	https://www.ncbi.nlm.nih.gov/biosample/40463685	BW25113	CP009273.1	pdxB	2430194 - 2431330	linear dsDNA
l3-3	47	45, 46, 47, 48	25	https://www.ncbi.nlm.nih.gov/biosample/40463685	BW25113	CP009273.1	pdxB	2430194 - 2431330	linear dsDNA
l3-4	48	45, 46, 47, 48	25	https://www.ncbi.nlm.nih.gov/biosample/40463685	BW25113	CP009273.1	pdxB	2430194 - 2431330	linear dsDNA

### Sheet: I-SceI edited strains
Strains produced with I-SceI-assisted editing
name	sample number	gDNA sampe numbers mixed	percentage of gDNA mixture	biosample link	parental strain	parental biosample accession	gene being edited	location of gene being edited	editing cassette	unintended mutation	mutation type	original base	new base	gene(s) affected	gene product / function	unintended mutation	mutation type	original base	new base	gene(s) affected	gene product / function
KW219	1	1, 2	35	https://www.ncbi.nlm.nih.gov/biosample/40463686	BW25113* yifE Q100*	https://www.ncbi.nlm.nih.gov/biosample/40533615	rpoS	2860813	linear dsDNA
KW220	2	1, 2	65	https://www.ncbi.nlm.nih.gov/biosample/40463686	BW25113* yifE Q100*	https://www.ncbi.nlm.nih.gov/biosample/40533615	rpoS	2860813	linear dsDNA	2653047	nonsense	T	A	iscA	FeS cluster assembly protein	4115617	nonsense	C	A	priA	Primosome factor n' (replication factor Y)
KW297	3	3, 4, 5, 6	25	https://www.ncbi.nlm.nih.gov/biosample/40463687	BW25113* gapA* ΔybhA Δpgl	https://www.ncbi.nlm.nih.gov/biosample/40533617	rpoS	2860813	linear dsDNA
KW298	4	3, 4, 5, 6	25	https://www.ncbi.nlm.nih.gov/biosample/40463687	BW25113* gapA* ΔybhA Δpgl	https://www.ncbi.nlm.nih.gov/biosample/40533617	rpoS	2860813	linear dsDNA
KW299	5	3, 4, 5, 6	25	https://www.ncbi.nlm.nih.gov/biosample/40463687	BW25113* gapA* ΔybhA Δpgl	https://www.ncbi.nlm.nih.gov/biosample/40533617	rpoS	2860813	linear dsDNA
KW300	6	3, 4, 5, 6	25	https://www.ncbi.nlm.nih.gov/biosample/40463687	BW25113* gapA* ΔybhA Δpgl	https://www.ncbi.nlm.nih.gov/biosample/40533617	rpoS	2860813	linear dsDNA
KW318	7	7, 8, 9	20	https://www.ncbi.nlm.nih.gov/biosample/40463688	BW25113* gapA*	https://www.ncbi.nlm.nih.gov/biosample/40533616	rpoS	2860813	linear dsDNA
KW319	8	7, 8, 9	35	https://www.ncbi.nlm.nih.gov/biosample/40463688	BW25113* gapA*	https://www.ncbi.nlm.nih.gov/biosample/40533616	rpoS	2860813	linear dsDNA	2872949	synonymous	C	A	ygbT	multifunctional endonuclease Cas1, CRISPR adaptation protein; DNA repair enzyme
KW320	9	7, 8, 9	45	https://www.ncbi.nlm.nih.gov/biosample/40463688	BW25113* gapA*	https://www.ncbi.nlm.nih.gov/biosample/40533616	rpoS	2860814	linear dsDNA	2872949	synonymous	C	A	ygbT	multifunctional endonuclease Cas1, CRISPR adaptation protein; DNA repair enzyme
KW325	10	10, 11, 12, 13	25	https://www.ncbi.nlm.nih.gov/biosample/40463689	BW25113* gapA* ΔybhA Δpgl	https://www.ncbi.nlm.nih.gov/biosample/40533617	rpoS	2860813	linear dsDNA
KW326	11	10, 11, 12, 13	25	https://www.ncbi.nlm.nih.gov/biosample/40463689	BW25113* gapA* ΔybhA Δpgl	https://www.ncbi.nlm.nih.gov/biosample/40533617	rpoS	2860813	linear dsDNA
KW327	12	10, 11, 12, 13	25	https://www.ncbi.nlm.nih.gov/biosample/40463689	BW25113* gapA* ΔybhA Δpgl	https://www.ncbi.nlm.nih.gov/biosample/40533617	rpoS	2860813	linear dsDNA
KW328	13	10, 11, 12, 13	25	https://www.ncbi.nlm.nih.gov/biosample/40463689	BW25113* gapA* ΔybhA Δpgl	https://www.ncbi.nlm.nih.gov/biosample/40533617	rpoS	2860813	linear dsDNA	4068404	nonsynonymous	A	T	yihW	DeoR family putative transcriptional regulator
KW332	14	14, 15, 16	20	https://www.ncbi.nlm.nih.gov/biosample/40463690	BW25113*	https://www.ncbi.nlm.nih.gov/biosample/40533614	rpoS	2860813	linear dsDNA
KW333	15	14, 15, 16	35	https://www.ncbi.nlm.nih.gov/biosample/40463690	BW25113*	https://www.ncbi.nlm.nih.gov/biosample/40533614	rpoS	2860813	linear dsDNA
KW334	16	14, 15, 16	45	https://www.ncbi.nlm.nih.gov/biosample/40463690	BW25113*	https://www.ncbi.nlm.nih.gov/biosample/40533614	rpoS	2860813	linear dsDNA	3073571	nonsynonymous	G	A	tktA	transketolase 1, thiamine triphosphate-binding
KW338	17	17, 18, 19	20	https://www.ncbi.nlm.nih.gov/biosample/40463691	BW25113* gapA* ΔybhA Δpgl rpoC*	https://www.ncbi.nlm.nih.gov/biosample/40533618	rpoS	2860813	linear dsDNA
KW339	18	17, 18, 19	35	https://www.ncbi.nlm.nih.gov/biosample/40463691	BW25113* gapA* ΔybhA Δpgl rpoC*	https://www.ncbi.nlm.nih.gov/biosample/40533618	rpoS	2860813	linear dsDNA
KW340	19	17, 18, 19	45	https://www.ncbi.nlm.nih.gov/biosample/40463691	BW25113* gapA* ΔybhA Δpgl rpoC*	https://www.ncbi.nlm.nih.gov/biosample/40533618	rpoS	2860813	linear dsDNA

### Sheet: control strains
Control strains obtained after growth for the same number of generations as strains during Cas9-assisted editing
name	sample number	gDNA sampe numbers mixed	percentage of gDNA mixture	biosample link	parental strain	parental biosample link	unintended mutation	mutation type	original base	new base	gene(s) affected	gene product / function	unintended mutation	mutation type	original base	new base	gene(s) affected	gene product / function
C1-1	1	1, 2, 3, 4	25	https://www.ncbi.nlm.nih.gov/biosample/40463692	BW25113*	https://www.ncbi.nlm.nih.gov/biosample/40533614
C1-2	2	1, 2, 3, 4	25	https://www.ncbi.nlm.nih.gov/biosample/40463692	BW25113*	https://www.ncbi.nlm.nih.gov/biosample/40533614
C1-3	3	1, 2, 3, 4	25	https://www.ncbi.nlm.nih.gov/biosample/40463692	BW25113*	https://www.ncbi.nlm.nih.gov/biosample/40533614
C1-4	4	1, 2, 3, 4	25	https://www.ncbi.nlm.nih.gov/biosample/40463692	BW25113*	https://www.ncbi.nlm.nih.gov/biosample/40533614
C2-1	5	5, 6, 7, 8	25	https://www.ncbi.nlm.nih.gov/biosample/40463693	BW25113*	https://www.ncbi.nlm.nih.gov/biosample/40533614	1635887	snp_intergenic	A	G	cspB/cspF	Qin prophage / cold shock protein
C2-2	6	5, 6, 7, 8	25	https://www.ncbi.nlm.nih.gov/biosample/40463693	BW25113*	https://www.ncbi.nlm.nih.gov/biosample/40533614
C2-3	7	5, 6, 7, 8	25	https://www.ncbi.nlm.nih.gov/biosample/40463693	BW25113*	https://www.ncbi.nlm.nih.gov/biosample/40533614
C2-4	8	5, 6, 7, 8	25	https://www.ncbi.nlm.nih.gov/biosample/40463693	BW25113*	https://www.ncbi.nlm.nih.gov/biosample/40533614
C3-1	9	9, 10, 11, 12	25	https://www.ncbi.nlm.nih.gov/biosample/40463694	BW25113*	https://www.ncbi.nlm.nih.gov/biosample/40533614
C3-2	10	9, 10, 11, 12	25	https://www.ncbi.nlm.nih.gov/biosample/40463694	BW25113*	https://www.ncbi.nlm.nih.gov/biosample/40533614
C3-3	11	9, 10, 11, 12	25	https://www.ncbi.nlm.nih.gov/biosample/40463694	BW25113*	https://www.ncbi.nlm.nih.gov/biosample/40533614
C3-4	12	9, 10, 11, 12	25	https://www.ncbi.nlm.nih.gov/biosample/40463694	BW25113*	https://www.ncbi.nlm.nih.gov/biosample/40533614
C4-1	13	13, 14, 15, 16	25	https://www.ncbi.nlm.nih.gov/biosample/40463695	BW25113*	https://www.ncbi.nlm.nih.gov/biosample/40533614
C4-2	14	13, 14, 15, 16	25	https://www.ncbi.nlm.nih.gov/biosample/40463695	BW25113*	https://www.ncbi.nlm.nih.gov/biosample/40533614
C4-3	15	13, 14, 15, 16	25	https://www.ncbi.nlm.nih.gov/biosample/40463695	BW25113*	https://www.ncbi.nlm.nih.gov/biosample/40533614
C4-4	16	13, 14, 15, 16	25	https://www.ncbi.nlm.nih.gov/biosample/40463695	BW25113*	https://www.ncbi.nlm.nih.gov/biosample/40533614
C5-1	17	17, 18, 19, 20	25	https://www.ncbi.nlm.nih.gov/biosample/40463696	BW25113*	https://www.ncbi.nlm.nih.gov/biosample/40533614	3108123	snp_nonsynonymous	G	A	yghJ	DUF4092 family putative lipoprotein peptidase
C5-2	18	17, 18, 19, 20	25	https://www.ncbi.nlm.nih.gov/biosample/40463696	BW25113*	https://www.ncbi.nlm.nih.gov/biosample/40533614
C5-3	19	17, 18, 19, 20	25	https://www.ncbi.nlm.nih.gov/biosample/40463696	BW25113*	https://www.ncbi.nlm.nih.gov/biosample/40533614
C5-4	20	17, 18, 19, 20	25	https://www.ncbi.nlm.nih.gov/biosample/40463696	BW25113*	https://www.ncbi.nlm.nih.gov/biosample/40533614
C6-1	21	21, 22, 23, 24	25	https://www.ncbi.nlm.nih.gov/biosample/40463697	BW25113*	https://www.ncbi.nlm.nih.gov/biosample/40533614
C6-2	22	21, 22, 23, 24	25	https://www.ncbi.nlm.nih.gov/biosample/40463697	BW25113*	https://www.ncbi.nlm.nih.gov/biosample/40533614	31544	snp_nonsynonymous	A	T	carB	carbamoyl-phosphate synthase large subunit
C6-3	23	21, 22, 23, 24	25	https://www.ncbi.nlm.nih.gov/biosample/40463697	BW25113*	https://www.ncbi.nlm.nih.gov/biosample/40533614
C6-4	24	21, 22, 23, 24	25	https://www.ncbi.nlm.nih.gov/biosample/40463697	BW25113*	https://www.ncbi.nlm.nih.gov/biosample/40533614
C7-1	25	25, 26, 27, 28	25	https://www.ncbi.nlm.nih.gov/biosample/40463698	BW25113*	https://www.ncbi.nlm.nih.gov/biosample/40533614
C7-2	26	25, 26, 27, 28	25	https://www.ncbi.nlm.nih.gov/biosample/40463698	BW25113*	https://www.ncbi.nlm.nih.gov/biosample/40533614
C7-3	27	25, 26, 27, 28	25	https://www.ncbi.nlm.nih.gov/biosample/40463698	BW25113*	https://www.ncbi.nlm.nih.gov/biosample/40533614
C7-4	28	25, 26, 27, 28	25	https://www.ncbi.nlm.nih.gov/biosample/40463698	BW25113*	https://www.ncbi.nlm.nih.gov/biosample/40533614
C8-1	29	29, 30, 31, 32	25	https://www.ncbi.nlm.nih.gov/biosample/40463699	BW25113*	https://www.ncbi.nlm.nih.gov/biosample/40533614
C8-2	30	29, 30, 31, 32	25	https://www.ncbi.nlm.nih.gov/biosample/40463699	BW25113*	https://www.ncbi.nlm.nih.gov/biosample/40533614
C8-3	31	29, 30, 31, 32	25	https://www.ncbi.nlm.nih.gov/biosample/40463699	BW25113*	https://www.ncbi.nlm.nih.gov/biosample/40533614
C8-4	32	29, 30, 31, 32	25	https://www.ncbi.nlm.nih.gov/biosample/40463699	BW25113*	https://www.ncbi.nlm.nih.gov/biosample/40533614
C9-1	33	33, 34, 35, 36	25	https://www.ncbi.nlm.nih.gov/biosample/40463700	BW25113*	https://www.ncbi.nlm.nih.gov/biosample/40533614	1443034	snp_nonsynonymous	C	A	feaB	phenylacetaldehyde dehydrogenase
C9-2	34	33, 34, 35, 36	25	https://www.ncbi.nlm.nih.gov/biosample/40463700	BW25113*	https://www.ncbi.nlm.nih.gov/biosample/40533614
C9-3	35	33, 34, 35, 36	25	https://www.ncbi.nlm.nih.gov/biosample/40463700	BW25113*	https://www.ncbi.nlm.nih.gov/biosample/40533614
C9-4	36	33, 34, 35, 36	25	https://www.ncbi.nlm.nih.gov/biosample/40463700	BW25113*	https://www.ncbi.nlm.nih.gov/biosample/40533614
C10-1	37	37, 38, 39, 40	25	https://www.ncbi.nlm.nih.gov/biosample/40463701	BW25113*	https://www.ncbi.nlm.nih.gov/biosample/40533614
C10-2	38	37, 38, 39, 40	25	https://www.ncbi.nlm.nih.gov/biosample/40463701	BW25113*	https://www.ncbi.nlm.nih.gov/biosample/40533614
C10-3	39	37, 38, 39, 40	25	https://www.ncbi.nlm.nih.gov/biosample/40463701	BW25113*	https://www.ncbi.nlm.nih.gov/biosample/40533614
C10-4	40	37, 38, 39, 40	25	https://www.ncbi.nlm.nih.gov/biosample/40463701	BW25113*	https://www.ncbi.nlm.nih.gov/biosample/40533614
C11-1	41	41, 42, 43, 44	25	https://www.ncbi.nlm.nih.gov/biosample/40463702	BW25113*	https://www.ncbi.nlm.nih.gov/biosample/40533614
C11-2	42	41, 42, 43, 44	25	https://www.ncbi.nlm.nih.gov/biosample/40463702	BW25113*	https://www.ncbi.nlm.nih.gov/biosample/40533614
C11-3	43	41, 42, 43, 44	25	https://www.ncbi.nlm.nih.gov/biosample/40463702	BW25113*	https://www.ncbi.nlm.nih.gov/biosample/40533614
C11-4	44	41, 42, 43, 44	25	https://www.ncbi.nlm.nih.gov/biosample/40463702	BW25113*	https://www.ncbi.nlm.nih.gov/biosample/40533614
C12-1	45	45, 46, 47, 48	25	https://www.ncbi.nlm.nih.gov/biosample/40463703	BW25113*	https://www.ncbi.nlm.nih.gov/biosample/40533614
C12-2	46	45, 46, 47, 48	25	https://www.ncbi.nlm.nih.gov/biosample/40463703	BW25113*	https://www.ncbi.nlm.nih.gov/biosample/40533614	537359	snp_nonsynonymous	G	A	glxK	glycerate kinase II	608040	snp_intergenic	A	G	fepA/fes	iron-enterobactin outer membrane transporter/enterobactin/ferric enterobactin esterase
C12-3	47	45, 46, 47, 48	25	https://www.ncbi.nlm.nih.gov/biosample/40463703	BW25113*	https://www.ncbi.nlm.nih.gov/biosample/40533614
C12-4	48	45, 46, 47, 48	25	https://www.ncbi.nlm.nih.gov/biosample/40463703	BW25113*	https://www.ncbi.nlm.nih.gov/biosample/40533614
C13-1	49	49, 50, 51, 52	25	https://www.ncbi.nlm.nih.gov/biosample/40463704	BW25113*	https://www.ncbi.nlm.nih.gov/biosample/40533614
C13-2	50	49, 50, 51, 52	25	https://www.ncbi.nlm.nih.gov/biosample/40463704	BW25113*	https://www.ncbi.nlm.nih.gov/biosample/40533614
C13-3	51	49, 50, 51, 52	25	https://www.ncbi.nlm.nih.gov/biosample/40463704	BW25113*	https://www.ncbi.nlm.nih.gov/biosample/40533614
C13-4	52	49, 50, 51, 52	25	https://www.ncbi.nlm.nih.gov/biosample/40463704	BW25113*	https://www.ncbi.nlm.nih.gov/biosample/40533614
